# Transcriptomic and proteomic retinal pigment epithelium signatures of age-related macular degeneration

**DOI:** 10.1101/2021.08.19.457044

**Authors:** Anne Senabouth, Maciej Daniszewski, Grace E. Lidgerwood, Helena H. Liang, Damián Hernández, Mehdi Mirzaei, Ran Zhang, Xikun Han, Drew Neavin, Louise Rooney, Isabel Lopez Sanchez, Lerna Gulluyan, Joao A Paulo, Linda Clarke, Lisa S Kearns, Vikkitharan Gnanasambandapillai, Chia-Ling Chan, Uyen Nguyen, Angela M Steinmann, Rachael Zekanovic, Nona Farbehi, Vivek K. Gupta, David A Mackey, Guy Bylsma, Nitin Verma, Stuart MacGregor, Robyn H Guymer, Joseph E. Powell, Alex W. Hewitt, Alice Pébay

**Author notes:** Equal first authors (Anne Senabouth, Maciej Daniszewski, Grace E. Lidgerwood). Equal senior authors (Joseph E. Powell, Alex W. Hewitt, Alice Pébay).

## Abstract

Induced pluripotent stem cells generated from patients with geographic atrophy as well as healthy individuals were differentiated to retinal pigment epithelium (RPE) cells. By integrating transcriptional profiles of 127,659 RPE cells generated from 43 individuals with geographic atrophy and 36 controls with genotype data, we identified 439 expression Quantitative Trait (eQTL) loci in cis that were associated with disease status and specific to subpopulations of RPE cells. We identified loci linked to two genes with known associations with geographic atrophy - PILRB and PRPH2, in addition to 43 genes with significant genotype x disease interactions that are candidates for novel genetic associations for geographic atrophy. On a transcriptome-only level, we identified molecular pathways significantly upregulated in geographic atrophy-RPE including in extracellular cellular matrix reorganisation, neurodegeneration, and mitochondrial functions. We subsequently implemented a large-scale proteomics analysis, confirming modification in proteins associated with these pathways. We also identified six significant protein (p) QTL that regulate protein expression in the RPE cells and in geographic atrophy - two of which share variants with cis-eQTL. Transcriptome-wide association analysis identified genes at loci previously associated with age-related macular degeneration. Further analysis conditional on disease status, implicated statistically significant RPE-specific eQTL. This study uncovers important differences in RPE homeostasis associated with geographic atrophy.

---

Age-related macular degeneration (AMD) is a progressive, degenerative disease caused by dysfunction and death of the retinal pigment epithelium (RPE), and photoreceptors, leading to irreversible vision loss. AMD is the leading cause of vision loss and legal blindness in higher resourced countries ^1^. There are two forms of the vision threatening late stage of AMD; neovascular and geographic atrophy ^2^, the latter affecting more than 5 million people globally ^3^. Whilst management of neovascular AMD has improved significantly since the introduction of intravitreal anti-vascular endothelial growth factor (VEGF) injections ^4–7^, there are currently no approved or effective treatments for geographic atrophy, despite multiple clinical trials to evaluate potential drug candidates and interventions ^8–13^. This presents a significant unmet medical need and as such, greater effort in disease modelling and drug discovery should be aimed at preventing and delaying disease progression.

It is now well established that both environmental and genetic risk factors contribute to AMD ^14^. A common variant in the *CFH* gene (*CFH* Y402H) is estimated to account for nearly half of all AMD risk ^15–18^. Furthermore, variants at the *LOC387715/ARMS2/HTRA1* locus have been identified as major contributors to AMD development ^19, 20^. To date, genome-wide association studies (GWAS) have identified over 30 independent loci where a common risk allele is associated with an increased risk of AMD ^21–23^. These loci influence distinct biological pathways, including the complement system, lipid transport, extracellular matrix remodelling, angiogenesis and cell survival ^24^.

Unlike rare and highly penetrant variants that largely contribute to disease by altering protein sequences, common variants predominantly act via changes in gene regulation ^25^. Mapping expression quantitative trait loci (eQTL) is a powerful approach to elucidate functional mechanisms of common genetic variants, allowing the allelic effect of a variant on disease risk to be linked to changes in gene expression. Three recent studies applied eQTL mapping in post-mortem retina to investigate the regulation of gene expression and identified eQTL variants regulating gene expression with a subset of these eQTL associated with AMD in GWAS ^26–28^. Molecular and genetic profiling of RPE in healthy and diseased tissue would likely improve our understanding of the mechanisms that confer disease risk or contribute to geographic atrophy progression. However, the invasive nature of retina harvest highly restricts tissue availability to post-mortem donors. This limitation can be overcome by reprogramming somatic cells from affected patients into patient-specific induced pluripotent stem cells (iPSCs) ^29, 30^ and subsequently differentiate them into homogenous RPE cultures for downstream disease modelling. Here, we used scRNA-seq and mass spectrometry to characterize the transcriptomic and proteomic profiles of RPE cells generated from a large cohort of iPSCs derived from healthy and geographic atrophy patients.
