## Supplementary material for "Transcriptomic and proteomic retinal pigment epithelium signatures of age-related macular degeneration": Table S7

CHROM	POS	REF	ALT	snps	ID	gene	gene_name	RPE1_statistic	RPE1_pvalue	RPE1_FDR	RPE1_beta	RPE2_statistic	RPE2_pvalue	RPE2_FDR	RPE2_beta
7	6869304	C	T	7:6869304_T	rs10265409	ENSG00000146574	CCZ1B	-11.08582659	8.35E-17	2.62E-12	-1.163593961	-9.005627906	3.74E-13	3.52E-07	-1.10031341
2	733454	C	T	2:733454_T	rs72760972	ENSG00000272342	RP13-539J13.1	10.45071025	1.04E-15	1.60E-10	1.155752089	7.23625814	5.71E-10	1.12E-04	0.988295342
16	12070422	T	C	16:12070422_C	rs393329	ENSG00000234719	RP11-166B2.1	10.8722574	1.94E-16	3.23E-10	1.135278876	9.794603654	1.48E-14	2.43E-08	1.084043864
1	213030534	C	T	1:213030534_T	rs2279692	ENSG00000198468	FLVCR1-AS1	-8.799052476	8.77E-13	3.04E-07	-1.05951633	-5.704336637	2.87E-07	0.008146623	-0.790053467
18	6718467	G	A	18:6718467_A	rs13381520	ENSG00000266441	RP11-91I8.3	7.567414745	1.45E-10	5.96E-06	0.953642726	5.508172469	6.21E-07	0.036204479	0.777445752
3	19987539	G	T	3:19987539_T	rs1133328	ENSG00000163576	EFHB	8.284592422	7.39E-12	1.55E-05	1.012323491	6.672517787	5.81E-09	0.012119667	0.921492703
22	19160549	C	T	22:19160549_T	rs807666	ENSG00000100075	SLC25A1	6.892803467	2.36E-09	4.17E-05	0.910256191	7.86505193	4.21E-11	7.91E-07	0.983846064
10	123685862	C	A	10:123685862_A	rs11200264	ENSG00000226864	ATE1-AS1	-6.845625291	2.86E-09	5.28E-05	-1.036361907	-6.865395306	2.64E-09	1.58E-04	-1.033253961
1	165599649	C	T	1:165599649_T	rs10918223	ENSG00000143198	MGST3	6.931705757	2.01E-09	5.43E-05	0.90294115	5.160687092	2.38E-06	0.036557763	0.744437606
7	76177284	C	T	7:76177284_T	rs11767431	ENSG00000146707	POMZP3	6.49213137	1.21E-08	7.24E-05	0.92017082	6.533213117	1.03E-08	1.59E-04	0.933738004
1	21761309	G	T	1:21761309_T	rs4079441	ENSG00000142794	NBPF3	6.544783601	9.80E-09	2.33E-04	0.993074717	5.599555183	4.34E-07	0.009081538	0.849127461
6	42955749	T	C	6:42955749_C	rs3805946	ENSG00000124587	PEX6	6.278882354	2.89E-08	0.004234189	0.899443784	5.002159708	4.34E-06	0.042031892	0.767793611
11	833589	T	G	11:833589_G	rs7947690	ENSG00000177697	CD151	-5.374420768	1.05E-06	0.007530687	-0.810983186	-4.804250391	9.11E-06	0.039961813	-0.743572475
14	65422796	A	G	14:65422796_G	rs4902352	ENSG00000258289	CHURC1	5.485133665	6.80E-07	0.010651355	0.834142092	5.562234516	5.03E-07	0.01955936	0.886609545
6	3003970	A	G	6:3003970_G	rs138616686	ENSG00000124588	NQO2	-5.399061176	9.50E-07	0.039972685	-0.773927138	-5.257325661	1.64E-06	0.036771793	-0.744454177
